# Obesity-related alterations in plasma metabolomics and fecal microbiota in Down syndrome Dp(16)1Yey mice

**DOI:** 10.64898/2026.04.10.717726

**Authors:** Pinku Halder, Mohammed Selloum, Farid Ichou, Loic Lindner, Laura Desnouveaux, François-Xavier Lejeune, Guillaume Pavlovic, Yann Hérault, Marie-Claude Potier, GODS-21 Consortium

## Abstract

**Background/Objectives:** Individuals with Down syndrome (DS) are at increased risk of obesity and metabolic comorbidities, yet the mechanisms underlying these conditions remain unclear. Here we investigated how DS-associated genetic condition interacts with diet and metabolic pathways in the Dp(16)1Yey mouse model of DS.

**Methods:** Untargeted plasma metabolomics was performed in Dp(16)1Yey and control mice, subjected to either control or high-fat diet (HFD). Raw data were processed, and features were annotated. Statistical analyses were conducted in R, and pathway analysis was performed with MetaboAnalyst v5.0. Fecal microbiome was obtained using 16SrRNAseq and analyzed using phyloseq in R.

**Results:** Diet exerted the strongest effect on mice plasma metabolome, followed by sex and genotype. Seventy-five diet-responsive metabolites were enriched in amino acid and nucleotide metabolism. Genotype-driven changes affected 34 metabolites, notably impacting amino acid and taurine–hypotaurine metabolism. Fifty-six sex-associated metabolites highlighted disruptions in aromatic amino acid biosynthesis and pyrimidine metabolism. A significant Diet*Genotype interaction was observed for five metabolites, including a marked reduction in the microbiota-derived metabolite 3-indolepropionic acid (IPA) in Dp(16)1Yey mice on HFD. Both genotype and diet exerted pronounced effects on fecal microbiome with selective depletion of the IPA-producing *Clostridia* in Dp1Yey mice under HFD.

**Conclusion:** Segmental trisomy in Dp(16)1Yey mice modulates the host metabolic response to dietary fat, partly through microbiota-derived metabolites such as IPA. These findings highlight the importance of genotype, diet, and microbiome interactions in shaping metabolic disease risk in DS and point toward microbiota-targeted dietary interventions.
