## Supplemental Table 1 for "Obesity-related alterations in plasma metabolomics and fecal microbiota in Down syndrome Dp(16)1Yey mice"

### Sheet: Feuil1
TableS1: Metabolites significantly altered by Sex variable.
metabo_ID	Local annotation	Kegg ID	m.Female	m.Male	fc	log2fc	Raw p value	adjusted p value
M220.1179T3.24	Panthotenate	C00864	6.696	6.39	1.048	0.067	2.42e-24	2.29e-21
M176.0707T3.08	Indole-3-Acetate	C00954	5.502	5.143	1.07	0.097	2.58e-18	1.53e-16
M155.0462T5.01	Imidazolelactic Acid	C03817	5.07	5.512	0.92	-0.121	9.9e-18	4.92e-16
M205.0972T4.11_2	Tryptophan	C00078	7.328	7.198	1.018	0.026	7.93e-13	2.78e-11
M206.0813T2.62	Indole-3-lactic acid	C02043	5.503	5.299	1.038	0.054	9.48e-13	3.2e-11
M209.0921T3.47	Kynurenine	C00328	5.726	5.493	1.042	0.06	4.75e-12	1.21e-10
M345.2078T1.47	21 Deoxycortisol_Corticosterone	C05497	5.823	5.562	1.047	0.066	3.46e-11	8.59e-10
M76.0763T4.61	TMAO	C03194	6.692	6.326	1.058	0.081	3.39e-10	7.81e-09
M132.102T6.3	6-Aminocaproic Acid	C00123	5.453	5.629	0.969	-0.046	1.82e-09	3.81e-08
M127.0503T5.36	4-Imidazoleacetic Acid	C00178	5.086	4.994	1.018	0.026	5.37e-09	1.04e-07
M138.055T5.1	Trigonelline	C01004	6.017	5.772	1.042	0.06	7.05e-08	1.04e-06
M204.1231T2.62	N6-(Delta2-Isopentenyl)-Adenine	C02571	5.274	4.988	1.057	0.08	1.5e-07	2.08e-06
M184.0969T3.2	Dl-Normetanephrine	C00788	4.59	4.468	1.027	0.039	6.3e-07	7.94e-06
M114.0664T3.39	Creatinine	C00791	7.462	7.38	1.011	0.016	6.52e-07	8.11e-06
M130.0863T5.41	Pipecolate	C00408	6.55	6.69	0.979	-0.031	8.79e-07	1.06e-05
M180.0655T2.08	Hippurate	C01586	4.993	4.828	1.034	0.049	6.5e-06	6.9e-05
M188.9863T1.92	3-Sulfocatechol_4-Sulfocatechol	C06336	5.796	5.547	1.045	0.063	7.68e-06	8.06e-05
M132.066T6.82	4-Hydroxy-D-Proline (Cis-trans)	C01165	6.224	6.34	0.982	-0.027	1.36e-05	0.00013832
M170.0924T7.2	N-Methyl-L-Histidine	C01152	5.987	6.171	0.97	-0.044	1.53e-05	0.00015398
M245.096T5.02	Biotin	C00120	5.165	5.24	0.986	-0.021	1.9e-05	0.00018369
M247.1077T2.19	N.Acetyl.Dl.Tryptophan	C03137	6.186	6.02	1.028	0.039	2.67e-05	0.00024477
M244.0928T5.03	Cytidine	C00475	6.085	6.169	0.986	-0.02	2.75e-05	0.00025018
M133.0608T6.72	Asparagine	C00152	6.151	6.051	1.017	0.024	3.97e-05	0.00034167
M131.0453T5.87_2	3 Ureidopropionic Acid	C02642	5.725	5.648	1.014	0.02	5.85e-05	0.00048465
M106.0502T6.88	Serine	C00065	6.32	6.256	1.01	0.015	7.65e-05	0.00060785
M155.0099T4.68	Orotate	C00295	5.847	6.057	0.965	-0.051	0.00013366	0.00095682
M165.0559T1.82	Phenyllactic Acid	C01198	5.663	5.619	1.008	0.011	0.00013357	0.00095682
M133.0972T8.26	Ornithine	C00077	5.663	5.658	1.001	0.001	0.00028801	0.00180247
M182.0813T5.24	Tyrosine	C00082	7.06	6.969	1.013	0.019	0.00029037	0.00180524
M163.0402T1.58_1	Phenylpyruvic Acid	C00166	5.649	5.543	1.019	0.027	0.000294	0.00181588
M135.0298T6.51_1	Threonic Acid	C01620	7.557	7.457	1.013	0.019	0.00034013	0.00207369
M176.103T7.08	Citrulline	C00327	6.975	6.891	1.012	0.017	0.00044563	0.00263203
M119.0333T4.44	Erythrose	C01796	6.168	6.322	0.976	-0.036	0.00046805	0.00273031
M150.0584T3.92	Methionine	C00073	6.836	6.786	1.007	0.011	0.00056725	0.00319076
M168.0656T3.38	Pyridoxal	C00250	4.762	4.717	1.009	0.014	0.0006693	0.00372052
M222.0773T2.77	N Acetyl L Tyrosine	C14433	5.702	5.464	1.044	0.062	0.00099317	0.0053025
M147.1128T8.84	Lysine	C00047	6.025	5.927	1.016	0.024	0.00112414	0.00590171
M203.1504T7.54	Total DMA (ADMA+SDMA)	C03626	5.925	5.843	1.014	0.02	0.00119265	0.00619259
M116.0708T5.73	Proline	C00148	8.039	7.984	1.007	0.01	0.0012285	0.00624156
M90.0554T6.62	Alanine	C00041	7.098	7.012	1.012	0.018	0.00151536	0.00744768
M113.0348T2.71	Uracil	C00106	5.03	4.937	1.019	0.027	0.0018127	0.00869545
M187.1088T5.59	N6 Acetyl L Lysine	C02727	5.336	5.235	1.019	0.028	0.00244304	0.0110994
M201.1134T2.15	Diethyladipate	C08277	5.501	5.444	1.01	0.015	0.00251829	0.0113323
M166.0863T2.95	Phenylalanine	C00079	7.478	7.427	1.007	0.01	0.00255555	0.0114455
M191.1027T8.83_2	Ll-2,6-Diaminoheptanedioate	C00680	4.966	4.884	1.017	0.024	0.00324434	0.0138762
M120.0657T6.27	Homoserine, Threonine	C00188	6.643	6.599	1.007	0.01	0.00333111	0.0139907
M147.0449T2.93	Cinnamic Acid	C17268	5.644	5.587	1.01	0.015	0.00349913	0.0145669
M195.051T6.67	Gluconic Acid	C03215	6.516	6.6	0.987	-0.019	0.00360971	0.0147033
M123.0554T2.18	Nicotinamide	C00153	7.16	7.124	1.005	0.007	0.00365386	0.0148193
M165.0922T1.41	Perillic Acid	C11924	6.017	5.903	1.019	0.027	0.0045133	0.0179271
M146.0925T7.11	4-Guanidinobutanoate	C01035	5.256	5.177	1.015	0.022	0.00906379	0.0338549
M155.0701T2.23	4-Hydroxy-3-Methoxybenzyl Alcohol	C06317	4.927	4.947	0.996	-0.006	0.00903995	0.0338549
M391.2869T1.52	Deoxycholic Acid_Ursodeoxycholic Acid	C07880	6.301	6.04	1.043	0.061	0.010375	0.0375648
M229.0818T2.69	Deoxyuridine	C00526	4.63	4.545	1.019	0.027	0.0121189	0.0428929
M206.0823T1.7	N Acetyl L Phenylalanine	C03519	6.304	6.167	1.022	0.032	0.0125703	0.0443244
M132.102T3.82	Leucine, Isoleucine	C00123	7.588	7.528	1.008	0.012	0.0141706	0.0488731
Linear models were fitted in R (v4.3.1) for each metabolite with Sex as the term of interest, adjusting for Diet, Genotype and BW. Type II ANOVA was conducted using the car::Anova function in R to extract p-values for the Genotype term. False discovery rate was controlled using the BH method, and metabolites with adjusted p-values < 0.05 were considered significant. The table reports mean levels …
