## Supplemental Table 2 for "Obesity-related alterations in plasma metabolomics and fecal microbiota in Down syndrome Dp(16)1Yey mice"

### Sheet: Sheet1
Table S2: Metabolic pathways significantly enriched across variables using MetaboAnalyst 5.0.
Diet Effect
Pathways	Total	Expected	Hits	Raw p value	-log10(p) value	Holm adjust p value	FDR	Impact	Metabolites
Histidine metabolism	16	0.37721	5	1.98e-05	4.7024	0.0015876	0.0015876	0.40163	L-Glutamate; 4-Imidazolone-5-propanoate; Urocanate; L-Histidine; Carnosine; Imidazole-4-acetaldehyde; N-Methylhistamine; Methylimidazole acetaldehyde; Histamine; N(pi)-Methyl-L-histidine; N-Formyl-L-aspartate; N-Formimino-L-glutamate; beta-Alanyl-N(pi)-methyl-L-histidine; Imidazole-4-acetate; Methylimidazoleacetic acid; L-Aspartate
Arginine and proline metabolism	36	0.84872	6	0.00013027	3.8851	0.010292	0.0044118	0.40465	L-Arginine; N(omega)-Hydroxyarginine; Guanidinoacetate; Creatine; 4-Guanidinobutanoate; 4-Aminobutanoate; Putrescine; 4-Aminobutyraldehyde; S-Adenosylmethioninamine; S-Adenosyl-L-methionine; Spermidine; N-Acetylputrescine; N4-Acetylaminobutanal; Spermine; trans-3-Hydroxy-L-proline; D-Proline; (4R)-4-Hydroxy-2-oxoglutarate; L-erythro-4-Hydroxyglutamate; L-4-Hydroxyglutamate semialdehyde; L-1-Pyrro…
Pyrimidine metabolism	39	0.91945	6	0.00020727	3.6835	0.016167	0.0044118	0.15371	UDP; L-Glutamine; Carbamoyl phosphate; (S)-Dihydroorotate; Orotidine 5'-phosphate; UMP; UTP; Uridine; 5,6-Dihydrouracil; 3-Ureidopropionate; CTP; CDP; CMP; Cytidine; dCDP; dCMP; dCTP; Deoxycytidine; dUTP; dUDP; dUMP; Deoxyuridine; dTDP; dTTP; dTMP; Thymidine; Thymine; (R)-5,6-Dihydrothymine; (R)-3-Ureidoisobutyrate; P1,P4-Bis(5'-uridyl) tetraphosphate; 2'-Deoxy-5-hydroxymethylcytidine-5'-diphosph…
Arginine biosynthesis	14	0.33006	4	0.00022059	3.6564	0.016986	0.0044118	0.2538	L-Glutamate; L-Arginine; N-Acetylornithine; N-(L-Arginino)succinate; L-Aspartate; L-Citrulline; Carbamoyl phosphate; L-Ornithine; Ammonia; L-Glutamine; 2-Oxoglutarate; N-Acetyl-L-glutamate; Urea; Fumarate
Alanine, aspartate and glutamate metabolism	28	0.66012	4	0.0035617	2.4483	0.27069	0.056987	0.3109	N-Acetyl-L-aspartate; 2-Oxosuccinamate; L-Aspartate; L-Asparagine; D-Aspartate; N-(L-Arginino)succinate; N6-(1,2-Dicarboxyethyl)-AMP; L-Alanine; Succinate semialdehyde; L-Glutamate; 4-Aminobutanoate; L-Glutamine; Ammonia; 2-Oxoglutaramate; (S)-1-Pyrroline-5-carboxylate; N-Acetylaspartylglutamate; N-Acetylaspartylglutamylglutamate; Citrate; Oxaloacetate; Fumarate; Pyruvate; N-Carbamoyl-L-aspartate…
Lysine degradation	30	0.70727	4	0.0046091	2.3364	0.34568	0.061454	0.00204	L-Lysine; N6-(L-1,3-Dicarboxypropyl)-L-lysine; L-2-Aminoadipate 6-semialdehyde; L-2-Aminoadipate; Thiamin diphosphate; 2-Oxoadipate; 4-Carboxy-1-hydroxybutyryl-ThPP; Enzyme N6-(lipoyl)lysine; [Dihydrolipoyllysine-residue succinyltransferase] S-glutaryldihydrolipoyllysine; Enzyme N6-(dihydrolipoyl)lysine; Glutaryl-CoA; Crotonoyl-CoA; (S)-3-Hydroxybutanoyl-CoA; Acetoacetyl-CoA; L-Hydroxylysine; 5-P…
Nitrogen metabolism	6	0.14145	2	0.0076403	2.1169	0.56538	0.087317	0	CO2; Ammonia; L-Glutamate; HCO3-; Carbamoyl phosphate; L-Glutamine
Pantothenate and CoA biosynthesis	20	0.47151	3	0.010418	1.9822	0.76054	0.10418	0.04762	Dephospho-CoA; Pantetheine 4'-phosphate; Pantetheine; (R)-4'-Phosphopantothenoyl-L-cysteine; N-((R)-Pantothenoyl)-L-cysteine; Pantothenate; 3-Ureidopropionate; 5,6-Dihydrouracil; L-Valine; L-Aspartate; CoA; Apo-[acyl-carrier-protein]; D-4'-Phosphopantothenate; L-Cysteine; 3-Aminopropanal; beta-Alanine; Uracil; 3-Methyl-2-oxobutanoic acid; Acyl-carrier protein; Adenosine 3',5'-bisphosphate
Taurine and hypotaurine metabolism	8	0.18861	2	0.013844	1.8587	0.99675	0.12306	0.82857	L-Cysteate; Hypotaurine; L-Cysteine; Cysteamine; 3-Sulfino-L-alanine; Taurine; 5-L-Glutamyl-taurine; Taurocholate
Glyoxylate and dicarboxylate metabolism	32	0.75442	3	0.037351	1.4277	1	0.29881	0.04233	Hydroxypyruvate; cis-Aconitate; 4-Hydroxy-2-oxoglutarate; N-Formylderivatives; Glycolate; Citrate; (S)-Malate; 2-Phosphoglycolate; Acetyl-CoA; (S)-Methylmalonyl-CoA; Propanoyl-CoA; (R)-Methylmalonyl-CoA; L-Serine; Glyoxylate; Glycine; Hydrogen peroxide; L-Glutamate; (2S)-Ethylmalonyl-CoA; D-Glycerate; Acetate; 2-Hydroxy-3-oxopropanoate; Isocitrate; Pyruvate; Formate; Oxaloacetate; Acetoacetyl-CoA…
Genotype Effect
Pathways	Total	Expected	Hits	Raw p value	-log10(p) value	Holm adjust p value	FDR	Impact	Metabolites
Taurine and hypotaurine metabolism	8	0.10478	3	0.00010336	3.9857	0.0082685	0.0082685	0.82857	L-Cysteate; Hypotaurine; L-Cysteine; Cysteamine; 3-Sulfino-L-alanine; Taurine; 5-L-Glutamyl-taurine; Taurocholate
Phenylalanine metabolism	10	0.13098	3	0.00021779	3.662	0.017205	0.0087116	0.35714	Phenylacetaldehyde; L-Phenylalanine; Phenethylamine; Phenylpyruvate; Phenylacetyl-CoA; Phenylacetic acid; 2-Hydroxyphenylacetate; 2-Hydroxy-3-phenylpropenoate; L-Tyrosine; Phenylacetylglycine
Phenylalanine, tyrosine and tryptophan biosynthesis	4	0.05239	2	0.00096312	3.0163	0.075123	0.025683	1	Phenylpyruvate; L-Phenylalanine; L-Tyrosine; 3-(4-Hydroxyphenyl)pyruvate
Primary bile acid biosynthesis	46	0.60249	4	0.0024548	2.61	0.18902	0.049097	0.06809	Cholesterol; Cholest-5-ene-3beta,26-diol; 25-Hydroxycholesterol; 4-Cholesten-7alpha,12alpha-diol-3-one; 7alpha-Hydroxycholest-4-en-3-one; 3alpha,7alpha,12alpha-Trihydroxy-5beta-cholestane; (25R)-3alpha,7alpha,12alpha-Trihydroxy-5beta-cholestan-26-oyl-CoA; (25S)-3alpha,7alpha,12alpha-Trihydroxy-5beta-cholestan-26-oyl-CoA; 3alpha,7alpha,12alpha-Trihydroxy-5beta-cholest-24-enoyl-CoA; 3alpha,7alpha,1…
Arginine and proline metabolism	36	0.47151	3	0.010418	1.9822	0.7918	0.16669	0.18837	L-Arginine; N(omega)-Hydroxyarginine; Guanidinoacetate; Creatine; 4-Guanidinobutanoate; 4-Aminobutanoate; Putrescine; 4-Aminobutyraldehyde; S-Adenosylmethioninamine; S-Adenosyl-L-methionine; Spermidine; N-Acetylputrescine; N4-Acetylaminobutanal; Spermine; trans-3-Hydroxy-L-proline; D-Proline; (4R)-4-Hydroxy-2-oxoglutarate; L-erythro-4-Hydroxyglutamate; L-4-Hydroxyglutamate semialdehyde; L-1-Pyrro…
Histidine metabolism	16	0.20956	2	0.017527	1.7563	1	0.23369	0.22131	L-Glutamate; 4-Imidazolone-5-propanoate; Urocanate; L-Histidine; Carnosine; Imidazole-4-acetaldehyde; N-Methylhistamine; Methylimidazole acetaldehyde; Histamine; N(pi)-Methyl-L-histidine; N-Formyl-L-aspartate; N-Formimino-L-glutamate; beta-Alanyl-N(pi)-methyl-L-histidine; Imidazole-4-acetate; Methylimidazoleacetic acid; L-Aspartate
Pantothenate and CoA biosynthesis	20	0.26195	2	0.026894	1.5703	1	0.30736	0.0068	Dephospho-CoA; Pantetheine 4'-phosphate; Pantetheine; (R)-4'-Phosphopantothenoyl-L-cysteine; N-((R)-Pantothenoyl)-L-cysteine; Pantothenate; 3-Ureidopropionate; 5,6-Dihydrouracil; L-Valine; L-Aspartate; CoA; Apo-[acyl-carrier-protein]; D-4'-Phosphopantothenate; L-Cysteine; 3-Aminopropanal; beta-Alanine; Uracil; 3-Methyl-2-oxobutanoic acid; Acyl-carrier protein; Adenosine 3',5'-bisphosphate
Glycine, serine and threonine metabolism	34	0.44532	2	0.0712	1.1475	1	0.712	0.02465	L-Serine; Choline; Betaine aldehyde; Betaine; Guanidinoacetate; 3-Phospho-D-glycerate; N,N-Dimethylglycine; L-Cystathionine; Glycine; O-Phospho-L-serine; Sarcosine; 5,10-Methylenetetrahydrofolate; L-Threonine; Lipoylprotein; Aminoacetone; D-Glycerate; S-Aminomethyldihydrolipoylprotein; Tetrahydrofolate; Dihydrolipoylprotein; 2-Phospho-D-glycerate; D-Serine; Hydroxypyruvate; Creatine; 3-Phosphonoo…
Valine, leucine and isoleucine biosynthesis	8	0.10478	1	0.10032	0.99861	1	0.89174	0	L-Threonine; (S)-3-Methyl-2-oxopentanoic acid; L-Leucine; 3-Methyl-2-oxobutanoic acid; 2-Oxobutanoate; L-Isoleucine; 4-Methyl-2-oxopentanoate; L-Valine
Arginine biosynthesis	14	0.18337	1	0.16921	0.77158	1	1	0.07614	L-Glutamate; L-Arginine; N-Acetylornithine; N-(L-Arginino)succinate; L-Aspartate; L-Citrulline; Carbamoyl phosphate; L-Ornithine; Ammonia; L-Glutamine; 2-Oxoglutarate; N-Acetyl-L-glutamate; Urea; Fumarate
Sex Effect
Pathways	Total	Expected	Hits	Raw p value	-log10(p) value	Holm adjust p value	FDR	Impact	Metabolites
Phenylalanine, tyrosine and tryptophan biosynthesis	4	0.083824	3	3.3e-05	4.4812	0.0026417	0.0026417	1	Phenylpyruvate; L-Phenylalanine; L-Tyrosine; 3-(4-Hydroxyphenyl)pyruvate
Pyrimidine metabolism	39	0.81729	6	0.00010398	3.983	0.0082145	0.0041593	0.19464	UDP; L-Glutamine; Carbamoyl phosphate; (S)-Dihydroorotate; Orotidine 5'-phosphate; UMP; UTP; Uridine; 5,6-Dihydrouracil; 3-Ureidopropionate; CTP; CDP; CMP; Cytidine; dCDP; dCMP; dCTP; Deoxycytidine; dUTP; dUDP; dUMP; Deoxyuridine; dTDP; dTTP; dTMP; Thymidine; Thymine; (R)-5,6-Dihydrothymine; (R)-3-Ureidoisobutyrate; P1,P4-Bis(5'-uridyl) tetraphosphate; 2'-Deoxy-5-hydroxymethylcytidine-5'-diphosph…
Phenylalanine metabolism	10	0.20956	3	0.00090889	3.0415	0.070893	0.024237	0.61904	Phenylacetaldehyde; L-Phenylalanine; Phenethylamine; Phenylpyruvate; Phenylacetyl-CoA; Phenylacetic acid; 2-Hydroxyphenylacetate; 2-Hydroxy-3-phenylpropenoate; L-Tyrosine; Phenylacetylglycine
Arginine and proline metabolism	36	0.75442	4	0.0058475	2.233	0.45025	0.11695	0.2279	L-Arginine; N(omega)-Hydroxyarginine; Guanidinoacetate; Creatine; 4-Guanidinobutanoate; 4-Aminobutanoate; Putrescine; 4-Aminobutyraldehyde; S-Adenosylmethioninamine; S-Adenosyl-L-methionine; Spermidine; N-Acetylputrescine; N4-Acetylaminobutanal; Spermine; trans-3-Hydroxy-L-proline; D-Proline; (4R)-4-Hydroxy-2-oxoglutarate; L-erythro-4-Hydroxyglutamate; L-4-Hydroxyglutamate semialdehyde; L-1-Pyrro…
Pantothenate and CoA biosynthesis	20	0.41912	3	0.0074842	2.1259	0.5688	0.11975	0.04762	Dephospho-CoA; Pantetheine 4'-phosphate; Pantetheine; (R)-4'-Phosphopantothenoyl-L-cysteine; N-((R)-Pantothenoyl)-L-cysteine; Pantothenate; 3-Ureidopropionate; 5,6-Dihydrouracil; L-Valine; L-Aspartate; CoA; Apo-[acyl-carrier-protein]; D-4'-Phosphopantothenate; L-Cysteine; 3-Aminopropanal; beta-Alanine; Uracil; 3-Methyl-2-oxobutanoic acid; Acyl-carrier protein; Adenosine 3',5'-bisphosphate
Valine, leucine and isoleucine biosynthesis	8	0.16765	2	0.011015	1.958	0.82611	0.14686	0	L-Threonine; (S)-3-Methyl-2-oxopentanoic acid; L-Leucine; 3-Methyl-2-oxobutanoic acid; 2-Oxobutanoate; L-Isoleucine; 4-Methyl-2-oxopentanoate; L-Valine
Biotin metabolism	10	0.20956	2	0.017245	1.7633	1	0.19708	0.2	Biotin; Biotinyl-5'-AMP; Biocytin; Malonyl-[acyl-carrier protein]; Glutaryl-[acp] methyl ester; Malonyl-[acp] methyl ester; Holo-[carboxylase]; L-Lysine; 3-Ketopimeloyl-[acp] methyl ester; 3-Ketoglutaryl-[acp] methyl ester
Arginine biosynthesis	14	0.29339	2	0.033099	1.4802	1	0.33099	0.28934	L-Glutamate; L-Arginine; N-Acetylornithine; N-(L-Arginino)succinate; L-Aspartate; L-Citrulline; Carbamoyl phosphate; L-Ornithine; Ammonia; L-Glutamine; 2-Oxoglutarate; N-Acetyl-L-glutamate; Urea; Fumarate
Tryptophan metabolism	41	0.8592	3	0.051968	1.2843	1	0.46194	0.23722	L-Tryptophan; Melatonin; N-Acetylserotonin; Serotonin; 5-Hydroxyindoleacetate; 5-Hydroxykynurenamine; 5-Hydroxykynurenine; 5-Hydroxy-L-tryptophan; L-Formylkynurenine; Acetoacetyl-CoA; (S)-3-Hydroxybutanoyl-CoA; Crotonoyl-CoA; Glutaryl-CoA; 2-Oxoadipate; 2-Aminomuconate semialdehyde; 2-Amino-3-carboxymuconate semialdehyde; 3-Hydroxyanthranilate; L-Kynurenine; Formylanthranilate; 3-Hydroxy-L-kynure…
beta-Alanine metabolism	21	0.44008	2	0.06976	1.1564	1	0.55808	0.10448	Propanoyl-CoA; 3-Hydroxypropionyl-CoA; 3-Hydroxypropanoate; Malonyl-CoA; 3-Oxopropanoate; beta-Alanine; L-Aspartate; 1,3-Diaminopropane; 3-Aminopropanal; 3-Ureidopropionate; 5,6-Dihydrouracil; Carnosine; beta-Alanyl-N(pi)-methyl-L-histidine; Spermine; Propenoyl-CoA; Acetyl-CoA; beta-Alanyl-L-arginine; Uracil; beta-Alanyl-L-lysine; L-Histidine; Spermidine
Pathway enrichment analysis was performed in MetaboAnalyst 5.0 using the list of significantly altered metabolites associated with Diet, Genotype, and Sex. Enrichment was based on the Kyoto Encyclopedia of Genes and Genomes (KEGG) pathway library for Mus musculus. The table reports pathway names, the number of total metabolites in each pathway, expected and observed hits, raw and adjusted p-value…
