## Supplemental Table 3 for "Obesity-related alterations in plasma metabolomics and fecal microbiota in Down syndrome Dp(16)1Yey mice"

### Sheet: Feuil1
TableS3: Metabolites significantly altered by segmental trisomy in the Dp1Yey mouse model.
metabo_ID	Kegg ID	Local annotation	m.WT	m.Dp1Yey	fc	log2fc	Raw p value	Adjusted p value
M514.2865T1.52	C17647, C05122	Taurocholic Acid & isomers (Tauro-b-muricholicacid, Tauro-a-muricholicacid…)	6.382	7.809	1.224	0.291	2.27e-13	1.17e-10
M498.2886T1.55	C05465	Taurochenodeoxycholic Acid_Taurodeoxycholic Acid_Taurohyodeoxycholic Acid_Tauroursodeoxycholic Acid	4.062	5.28	1.3	0.378	2.61e-12	3.17e-10
M130.0863T5.41	C00408	Pipecolate	6.677	6.554	0.982	-0.027	2.19e-08	9.87e-07
M171.0065T7.07	C02979	Glycerol 3 Phosphate	5.561	5.334	0.959	-0.06	9.25e-08	3.8e-06
M110.0273T6.78	C00519	Hypotaurine	4.995	5.237	1.049	0.068	1.11e-07	4.05e-06
M118.0864T4.79	C00183	Valine	8.339	8.457	1.014	0.02	3.43e-07	1.01e-05
M220.1179T3.24	C00864	Panthotenate	6.579	6.463	0.982	-0.026	6.99e-07	2e-05
M246.17T2.4	C20826	2-Methylbutyrylcarnitine _Isovalerylcarnitine(3-methylbutyrylcarnitine)	5.572	5.701	1.023	0.033	1.77e-06	4.52e-05
M104.1073T7.76	C00114	Choline	7.554	7.663	1.015	0.021	5.38e-06	0.00012402
M178.0533T2.41	C03145	N Formyl L Methionine	5.083	4.975	0.979	-0.031	9.49e-06	0.00019927
M407.2819T1.67	C00695	Cholic Acid & isomers (b-muricholicacid, a-muricholicacid…)	6.284	6.909	1.1	0.137	2.07e-05	0.0003906
M215.1653T1.33	C08317	12 Hydroxydodecanoic Acid	5.928	6.058	1.022	0.032	2.68e-05	0.00046878
M118.0613T7.44	C00581	Guanidinoacetate	5.965	6.127	1.027	0.039	2.68e-05	0.00046878
M166.0863T2.95	C00079	Phenylalanine	7.425	7.487	1.008	0.012	3.8e-05	0.00061985
M147.0449T2.93	C17268	Cinnamic Acid	5.584	5.653	1.012	0.018	4.32e-05	0.00066922
M391.2869T1.52	C04483	Deoxycholic Acid_Ursodeoxycholic Acid	6.004	6.378	1.062	0.087	5.02e-05	0.00076562
M126.0221T6.46	C00245	Taurine	6.75	6.864	1.017	0.024	0.00030421	0.0029637
M194.0813T1.93	C05598	2-Methylhippuric Acid	6.162	6.007	0.975	-0.037	0.0003855	0.00353689
M178.0349T7.4	C02333	Xanthopterin	5.239	5.51	1.052	0.073	0.00048758	0.00422717
M182.0813T5.24	C00082	Tyrosine	6.981	7.053	1.01	0.015	0.0009538	0.0072689
M170.0924T5.26	C01152	3-Methyl-L-Histidine	6.442	6.319	0.981	-0.028	0.00117653	0.00848718
M218.1387T3.56	C03017	Propionylcarnitine	6.142	6.218	1.012	0.018	0.00247091	0.0159932
M175.0249T7.4	C04349	Ascorbic Acid	6.279	6.554	1.044	0.062	0.00256069	0.0164616
M260.1856T2.02	NA	Caproylcarnitine	5.32	5.4	1.015	0.022	0.00266085	0.0168759
M163.0601T6.94	C03979	3-Hydroxy-3-Methylglutarate	5.407	5.34	0.988	-0.018	0.0033684	0.0197711
M400.3423T1.34	C02990	Palmitoyl-L-Carnitine	5.742	5.803	1.011	0.015	0.00423295	0.0240972
M192.0666T1.84	C03450	Phenylacetylglycine (PHENYLACETYLAMINO ACETIC ACID)	6.45	6.315	0.979	-0.031	0.00466017	0.0260318
M151.0611T5.88	C01904	Arabitol, Ribitol, Xylitol	5.034	5.083	1.01	0.014	0.00476314	0.0261695
M156.0768T7.9	C00135	Histidine	6.496	6.569	1.011	0.016	0.00488349	0.0266757
M116.0708T5.73	C00148	Proline	7.992	8.033	1.005	0.007	0.00605457	0.0316109
M138.055T5.1	C01004	Trigonelline	5.948	5.798	0.975	-0.037	0.00770431	0.0377232
M175.119T9.33	C00062	Arginine	6.489	6.408	0.988	-0.018	0.00852124	0.0401175
M205.0972T4.11_2	C00078	Tryptophan	7.249	7.271	1.003	0.004	0.00861784	0.0401175
M169.0357T6.05	C00366	Urate	5.498	5.618	1.022	0.031	0.00974928	0.0426531
Linear models were fitted in R (v4.3.1) for each metabolite with Genotype as the term of interest, adjusting for Diet, Sex and BW. Type II ANOVA was conducted using the car::Anova function in R to extract p-values for the Genotype term. False discovery rate was controlled using the BH method, and metabolites with adjusted p-values < 0.05 were considered significant. The table reports mean levels …
