## Supplemental Table 4 for "Obesity-related alterations in plasma metabolomics and fecal microbiota in Down syndrome Dp(16)1Yey mice"

### Sheet: Sheet2
TableS4: Metabolites significantly altered by dietary condition
ID	Kegg ID	Local annotation	m.CTL	m.HFD	fc	log2fc	Raw p value	Adjusted p value
M165.0922T1.41	C11924	Perillic Acid	5.228	6.477	1.239	0.309	2.49e-66	2.35e-63
M138.055T5.1	C01004	Trigonelline	6.654	5.334	0.802	-0.319	1.48e-62	4.67e-60
M190.1187T6.82	C02427	L-Homocitrulline	5.834	5.137	0.881	-0.183	2.55e-37	2.01e-35
M188.9863T1.92	C06336	3-Sulfocatechol_4-Sulfocatechol	6.151	5.312	0.864	-0.212	8.58e-34	5.07e-32
M170.0924T5.26	C01152	3-Methyl-L-Histidine	6.687	6.178	0.924	-0.114	9.69e-34	5.39e-32
M180.0655T2.08	C01586	Hippurate	5.362	4.575	0.853	-0.229	4.02e-32	1.81e-30
M163.0626T5.21	C07326	1 5 Anhydro D Sorbitol	7.363	7.783	1.057	0.08	3.76e-30	1.54e-28
M147.0661T3.6	C06007	Mevalonic Acid	5.149	5.502	1.069	0.096	1.76e-29	6.93e-28
M218.1387T3.56	C03017	Propionylcarnitine	6.367	6.035	0.948	-0.077	2.86e-23	5.75e-22
M131.0453T5.87_2	C02642	3 Ureidopropionic Acid	5.354	5.919	1.106	0.145	6.77e-22	1.14e-20
M163.0613T7.03	C02095	Beta D Fucose	5.661	5.859	1.035	0.05	3.98e-21	6.17e-20
M76.0763T4.61	C03194	TMAO	6.792	6.282	0.925	-0.113	7.79e-18	1.01e-16
M204.1231T4.69	C02571	O-Acetylcarnitine	7.967	7.755	0.973	-0.039	9.19e-18	1.16e-16
M215.1653T1.33	C08317	12 Hydroxydodecanoic Acid	5.802	6.112	1.053	0.075	1.01e-12	8.68e-12
M204.1231T2.62	C02571	N6-(Delta2-Isopentenyl)-Adenine	4.981	5.219	1.048	0.067	7.52e-12	6.24e-11
M133.0972T8.26	C00077	Ornithine	5.49	5.782	1.053	0.075	1.36e-11	1.08e-10
M176.0707T3.08	C00954	Indole-3-Acetate	5.429	5.223	0.962	-0.056	2.4e-10	1.72e-09
M119.0333T4.44	C01796	Erythrose	6.109	6.352	1.04	0.056	2.71e-10	1.91e-09
M112.0872T7	C00388	Histamine	5.141	5.418	1.054	0.076	8.75e-09	5.44e-08
M171.0065T7.07	C02979	Glycerol 3 Phosphate	5.338	5.558	1.041	0.058	9.46e-09	5.77e-08
M175.119T9.33	C00062	Arginine	6.669	6.303	0.945	-0.082	3.65e-08	2.08e-07
M130.0863T5.41	C00408	Pipecolate	6.689	6.58	0.984	-0.024	3.87e-08	2.18e-07
M194.0813T1.93	C05598	2-Methylhippuric Acid	6.235	5.998	0.962	-0.056	5.49e-08	3.02e-07
M104.1073T7.76	C00114	Choline	7.521	7.655	1.018	0.026	6.03e-08	3.27e-07
M135.0298T6.51_1	C01620	Threonic Acid	7.413	7.567	1.021	0.03	6.45e-08	3.44e-07
M246.17T2.4	C20826	2-Methylbutyrylcarnitine _Isovalerylcarnitine(3-methylbutyrylcarnitine)	5.719	5.558	0.972	-0.041	6.74e-08	3.58e-07
M147.0764T6.65	C00064	Glutamine	7.717	7.807	1.012	0.017	7.3e-08	3.83e-07
M162.1125T6.25	C00487	Carnitine	7.83	7.732	0.987	-0.018	7.42e-08	3.87e-07
M155.0099T4.68	C00295	Orotate	5.856	6.034	1.03	0.043	1.17e-07	5.98e-07
M133.0134T7.69	C00497	Malate	6.797	6.49	0.955	-0.067	1.57e-07	7.89e-07
M126.1026T5.77	C05127	3-Methylhistamine	5.239	5.512	1.052	0.073	1.96e-07	9.75e-07
M130.0499T4.54	C04281	Pyroglutamic.Acid.(Oxoproline)	5.274	5.38	1.02	0.029	2.72e-06	1.16e-05
M139.0502T4.82	C00785	Urocanate	5.814	6.038	1.038	0.054	4.63e-06	1.91e-05
M155.0701T2.23	C06317	4-Hydroxy-3-Methoxybenzyl Alcohol	4.875	4.982	1.022	0.031	7.27e-06	2.95e-05
M178.0533T2.41	C03145	N Formyl L Methionine	5.108	4.987	0.976	-0.035	9.71e-06	3.86e-05
M175.0249T7.4	C04349	Ascorbic Acid	6.585	6.257	0.95	-0.074	1.21e-05	4.64e-05
M132.066T6.82	C01165	4-Hydroxy-D-Proline (Cis-trans)	6.33	6.255	0.988	-0.017	1.38e-05	5.29e-05
M155.0462T5.01	C03817	Imidazolelactic Acid	5.235	5.36	1.024	0.034	2.6e-05	9.54e-05
M132.102T6.3	C00123	6-Aminocaproic Acid	5.599	5.511	0.984	-0.023	2.9e-05	0.00010522
M110.0273T6.78	C00519	Hypotaurine	4.984	5.176	1.039	0.055	3.23e-05	0.0001159
M232.1543T2.83	C02862	Butyrylcarnitine _Isobutyrylcarnitine	6.184	6.056	0.979	-0.03	3.84e-05	0.00013566
M282.1196T3.62	C02494	1-Methyladenosine	5.331	5.399	1.013	0.018	3.85e-05	0.00013566
M146.1176T6.29_2	C01181	Acetylcholine_Butyrobetaine	6.156	6.046	0.982	-0.026	4.26e-05	0.00014953
M172.098T1.83	NA	N Acetyl D Allo Isoleucine_N Acetyl L Leucine	6.564	6.449	0.982	-0.026	4.67e-05	0.00016267
M126.0221T6.46	C00245	Taurine	6.726	6.849	1.018	0.026	5.05e-05	0.00017468
M154.0499T2.22	C00632	3-Amino-5-Hydroxybenzoic Acid	5.813	5.968	1.027	0.038	7.14e-05	0.00024282
M113.0348T2.71	C00106	Uracil	4.944	5.005	1.012	0.018	7.96e-05	0.00026878
M174.1125T1.93	C02710	N-Acetyl-L-Leucine	5.842	5.755	0.985	-0.022	8.67e-05	0.00029156
M192.0666T1.84	C03450	Phenylacetylglycine (PHENYLACETYLAMINO ACETIC ACID)	6.493	6.323	0.974	-0.038	0.00012723	0.00041458
M341.1094T7.3	C00089	Sucrose	5.123	5.347	1.044	0.062	0.00014076	0.00045553
M209.0921T3.47	C00328	Kynurenine	5.659	5.559	0.982	-0.026	0.00018422	0.00057454
M220.1179T3.24	C00864	Panthotenate	6.498	6.555	1.009	0.012	0.00019685	0.00061192
M169.0357T6.05	C00366	Urate	5.469	5.605	1.025	0.035	0.00044908	0.00129781
M137.0458T4.82	C00262	Hypoxanthine	4.641	4.177	0.9	-0.152	0.00060436	0.0016859
M269.088T4.82	C11544	Inosine	4.536	4.059	0.895	-0.16	0.00093224	0.00253881
M189.1598T8.26	C03793	Nepsilon,Nepsilon,Nepsilon-Trimethyllysine	5.379	5.463	1.016	0.022	0.00149658	0.00393947
M106.0502T6.88	C00065	Serine	6.253	6.308	1.009	0.013	0.00188438	0.00480618
M229.0818T2.69	C00526	Deoxyuridine	4.544	4.612	1.015	0.021	0.00232568	0.0058607
M220.0815T6.96	C01118	O-Succinyl-L-Homoserine	5.559	5.459	0.982	-0.026	0.00318667	0.00786268
M90.0554T6.62	C00041	Alanine	7.096	7.02	0.989	-0.015	0.00343129	0.00840044
M400.3423T1.34	C02990	Palmitoyl-L-Carnitine	5.795	5.747	0.992	-0.012	0.00428178	0.0104017
M114.0664T3.39	C00791	Creatinine	7.4	7.43	1.004	0.006	0.0048078	0.0115356
M222.0773T2.77	C14433	N Acetyl L Tyrosine	5.496	5.629	1.024	0.035	0.00498502	0.0118961
M151.0611T5.88	C01904	Arabitol, Ribitol, Xylitol	5.086	5.033	0.99	-0.015	0.00676331	0.0157811
M206.0813T2.62	C02043	Indole-3-lactic acid	5.361	5.416	1.01	0.015	0.00731548	0.0169025
M159.0513T6.54	C01551	Allantoin	5.172	5.097	0.986	-0.021	0.00977187	0.0220392
M226.0835T3.89	C00881	Deoxycytidine	5.531	5.573	1.008	0.011	0.0104492	0.0233994
M166.0533T5.87	C02989	Methionine Sulfoxide	5.652	5.732	1.014	0.02	0.0104992	0.0234557
M118.0613T7.44	C00581	Guanidinoacetate	5.982	6.07	1.015	0.021	0.0113329	0.0250811
M148.0605T7.24	C00025	Glutamate	5.394	5.469	1.014	0.02	0.0113688	0.0251018
M126.0663T3.2	C02376	5-Methylcytosine&Isomers	5.321	5.356	1.007	0.01	0.0126372	0.0275929
M178.0349T7.4	NA	Xanthopterin	5.442	5.288	0.972	-0.041	0.0137855	0.029407
M407.2819T1.67	C00695	Cholic Acid & isomers (b-muricholicacid, a-muricholicacid…)	6.732	6.411	0.952	-0.07	0.0160627	0.0338862
M247.1077T2.19	C03137	N.Acetyl.Dl.Tryptophan	6.064	6.119	1.009	0.013	0.0171105	0.0356941
M268.104T2.93	C06469	Adenosine	5.652	5.438	0.962	-0.056	0.0180396	0.0374668
Linear models were fitted in R (v4.3.1) for each metabolite with Diet as the term of interest, adjusting for Genotype and Sex. Type II ANOVA was conducted using the car::Anova function in R to extract p-values for the Diet term. False discovery rate was controlled using the BH method, and metabolites with adjusted p-values < 0.05 were considered significant. The table reports mean levels of metab…
