## Supplemental Table 5 for "Obesity-related alterations in plasma metabolomics and fecal microbiota in Down syndrome Dp(16)1Yey mice"

### Sheet: Feuil1
Table S5: Metabolic pathways significantly enriched across overlapping variables using MetaboAnalyst 5.0.
Diet and Sex
Pathways	Total	Expected	Hits	Raw p value	-log10(p) value	Holm adjust p value	FDR	Impact	Metabolites
Pyrimidine metabolism	39	0.30648	4	0.00015556	3.8081	0.012445	0.012445	0.15041	UDP; L-Glutamine; Carbamoyl phosphate; (S)-Dihydroorotate; Orotidine 5'-phosphate; UMP; UTP; Uridine; 5,6-Dihydrouracil; 3-Ureidopropionate; CTP; CDP; CMP; Cytidine; dCDP; dCMP; dCTP; Deoxycytidine; dUTP; dUDP; dUMP; Deoxyuridine; dTDP; dTTP; dTMP; Thymidine; Thymine; (R)-5,6-Dihydrothymine; (R)-3-Ureidoisobutyrate; P1,P4-Bis(5'-uridyl) tetraphosphate; 2'-Deoxy-5-hydroxymethylcytidine-5'-diphosph…
Pantothenate and CoA biosynthesis	20	0.15717	2	0.0099473	2.0023	0.78583	0.2919	0.04082	Dephospho-CoA; Pantetheine 4'-phosphate; Pantetheine; (R)-4'-Phosphopantothenoyl-L-cysteine; N-((R)-Pantothenoyl)-L-cysteine; Pantothenate; 3-Ureidopropionate; 5,6-Dihydrouracil; L-Valine; L-Aspartate; CoA; Apo-[acyl-carrier-protein]; D-4'-Phosphopantothenate; L-Cysteine; 3-Aminopropanal; beta-Alanine; Uracil; 3-Methyl-2-oxobutanoic acid; Acyl-carrier protein; Adenosine 3',5'-bisphosphate
beta-Alanine metabolism	21	0.16503	2	0.010946	1.9607	0.85382	0.2919	0.10448	Propanoyl-CoA; 3-Hydroxypropionyl-CoA; 3-Hydroxypropanoate; Malonyl-CoA; 3-Oxopropanoate; beta-Alanine; L-Aspartate; 1,3-Diaminopropane; 3-Aminopropanal; 3-Ureidopropionate; 5,6-Dihydrouracil; Carnosine; beta-Alanyl-N(pi)-methyl-L-histidine; Spermine; Propenoyl-CoA; Acetyl-CoA; beta-Alanyl-L-arginine; Uracil; beta-Alanyl-L-lysine; L-Histidine; Spermidine
Alanine, aspartate and glutamate metabolism	28	0.22004	2	0.019109	1.7188	1	0.38219	0	N-Acetyl-L-aspartate; 2-Oxosuccinamate; L-Aspartate; L-Asparagine; D-Aspartate; N-(L-Arginino)succinate; N6-(1,2-Dicarboxyethyl)-AMP; L-Alanine; Succinate semialdehyde; L-Glutamate; 4-Aminobutanoate; L-Glutamine; Ammonia; 2-Oxoglutaramate; (S)-1-Pyrroline-5-carboxylate; N-Acetylaspartylglutamate; N-Acetylaspartylglutamylglutamate; Citrate; Oxaloacetate; Fumarate; Pyruvate; N-Carbamoyl-L-aspartate…
Arginine and proline metabolism	36	0.28291	2	0.030754	1.5121	1	0.49207	0.21046	L-Arginine; N(omega)-Hydroxyarginine; Guanidinoacetate; Creatine; 4-Guanidinobutanoate; 4-Aminobutanoate; Putrescine; 4-Aminobutyraldehyde; S-Adenosylmethioninamine; S-Adenosyl-L-methionine; Spermidine; N-Acetylputrescine; N4-Acetylaminobutanal; Spermine; trans-3-Hydroxy-L-proline; D-Proline; (4R)-4-Hydroxy-2-oxoglutarate; L-erythro-4-Hydroxyglutamate; L-4-Hydroxyglutamate semialdehyde; L-1-Pyrro…
Tryptophan metabolism	41	0.3222	2	0.039164	1.4071	1	0.52219	0.09417	L-Tryptophan; Melatonin; N-Acetylserotonin; Serotonin; 5-Hydroxyindoleacetate; 5-Hydroxykynurenamine; 5-Hydroxykynurenine; 5-Hydroxy-L-tryptophan; L-Formylkynurenine; Acetoacetyl-CoA; (S)-3-Hydroxybutanoyl-CoA; Crotonoyl-CoA; Glutaryl-CoA; 2-Oxoadipate; 2-Aminomuconate semialdehyde; 2-Amino-3-carboxymuconate semialdehyde; 3-Hydroxyanthranilate; L-Kynurenine; Formylanthranilate; 3-Hydroxy-L-kynure…
Valine, leucine and isoleucine biosynthesis	8	0.062868	1	0.061303	1.2125	1	0.7006	0	L-Threonine; (S)-3-Methyl-2-oxopentanoic acid; L-Leucine; 3-Methyl-2-oxobutanoic acid; 2-Oxobutanoate; L-Isoleucine; 4-Methyl-2-oxopentanoate; L-Valine
Arginine biosynthesis	14	0.11002	1	0.105	0.97882	1	0.99641	0.06091	L-Glutamate; L-Arginine; N-Acetylornithine; N-(L-Arginino)succinate; L-Aspartate; L-Citrulline; Carbamoyl phosphate; L-Ornithine; Ammonia; L-Glutamine; 2-Oxoglutarate; N-Acetyl-L-glutamate; Urea; Fumarate
D-Amino acid metabolism	15	0.11788	1	0.1121	0.95041	1	0.99641	0	D-Glutamine; D-Glutamate; D-Aspartate; L-Serine; D-Arginine; D-Ornithine; D-Proline; cis-4-Hydroxy-D-proline; 5-Oxo-D-proline; Oxaloacetate; D-Serine; 5-Guanidino-2-oxopentanoate; 5-Amino-2-oxopentanoic acid; 1-Pyrroline-2-carboxylate; 1-Pyrroline-4-hydroxy-2-carboxylate
Selenocompound metabolism	20	0.15717	1	0.14682	0.83321	1	1	0	Selenite; Hydrogen selenide; L-Selenocysteine; L-Selenomethionine; Se-Methyl-L-selenocysteine; O-Phosphoseryl-tRNA(Sec); Selenophosphoric acid; L-Seryl-tRNA(Sec); Selenate; L-Selenocystathionine; Selenohomocysteine; Methylselenic acid; Dimethyl selenide; L-Alanine; Selenomethionyl-tRNA(Met); Methaneselenol; Methylselenopyruvate; L-Selenocysteinyl-tRNA(Sec); Adenylylselenate; Trimethylselenonium
Diet and Genotype
Pathways	Total	Expected	Hits	Raw p value	-log10(p) value	Holm adjust p value	FDR	Impact	Metabolites
Taurine and hypotaurine metabolism	8	0.041912	2	0.00066238	3.1789	0.05299	0.05299	0.82857	L-Cysteate; Hypotaurine; L-Cysteine; Cysteamine; 3-Sulfino-L-alanine; Taurine; 5-L-Glutamyl-taurine; Taurocholate
Glycine, serine and threonine metabolism	34	0.17813	2	0.012393	1.9068	0.97903	0.36917	0.02465	L-Serine; Choline; Betaine aldehyde; Betaine; Guanidinoacetate; 3-Phospho-D-glycerate; N,N-Dimethylglycine; L-Cystathionine; Glycine; O-Phospho-L-serine; Sarcosine; 5,10-Methylenetetrahydrofolate; L-Threonine; Lipoylprotein; Aminoacetone; D-Glycerate; S-Aminomethyldihydrolipoylprotein; Tetrahydrofolate; Dihydrolipoylprotein; 2-Phospho-D-glycerate; D-Serine; Hydroxypyruvate; Creatine; 3-Phosphonoo…
Arginine and proline metabolism	36	0.18861	2	0.013844	1.8587	1	0.36917	0.17093	L-Arginine; N(omega)-Hydroxyarginine; Guanidinoacetate; Creatine; 4-Guanidinobutanoate; 4-Aminobutanoate; Putrescine; 4-Aminobutyraldehyde; S-Adenosylmethioninamine; S-Adenosyl-L-methionine; Spermidine; N-Acetylputrescine; N4-Acetylaminobutanal; Spermine; trans-3-Hydroxy-L-proline; D-Proline; (4R)-4-Hydroxy-2-oxoglutarate; L-erythro-4-Hydroxyglutamate; L-4-Hydroxyglutamate semialdehyde; L-1-Pyrro…
Phenylalanine metabolism	10	0.05239	1	0.05132	1.2897	1	1	0	Phenylacetaldehyde; L-Phenylalanine; Phenethylamine; Phenylpyruvate; Phenylacetyl-CoA; Phenylacetic acid; 2-Hydroxyphenylacetate; 2-Hydroxy-3-phenylpropenoate; L-Tyrosine; Phenylacetylglycine
Arginine biosynthesis	14	0.073346	1	0.071194	1.1476	1	1	0.07614	L-Glutamate; L-Arginine; N-Acetylornithine; N-(L-Arginino)succinate; L-Aspartate; L-Citrulline; Carbamoyl phosphate; L-Ornithine; Ammonia; L-Glutamine; 2-Oxoglutarate; N-Acetyl-L-glutamate; Urea; Fumarate
Glycerophospholipid metabolism	36	0.18861	1	0.17412	0.75915	1	1	0.02582	Phosphatidylethanolamine; Phosphatidylcholine; Glycerone phosphate; 1-Acyl-sn-glycero-3-phosphocholine; CDP-choline; 1,2-Diacyl-sn-glycerol; Choline phosphate; Choline; Acetylcholine; Ethanolamine phosphate; Ethanolamine; Phosphatidate; Phosphatidylserine; 1-Acyl-sn-glycerol 3-phosphate; CDP-diacylglycerol; sn-Glycerol 3-phosphate; sn-Glycero-3-phosphocholine; CDP-ethanolamine; 1-Acyl-sn-glycero-…
Fatty acid degradation	39	0.20432	1	0.18735	0.72734	1	1	0	Acetyl-CoA; Butanoyl-CoA; (S)-3-Hydroxybutanoyl-CoA; cis,cis-3,6-Dodecadienoyl-CoA; (S)-Hydroxyhexanoyl-CoA; Hexanoyl-CoA; (S)-3-Hydroxyoctanoyl-CoA; Octanoyl-CoA; (S)-Hydroxydecanoyl-CoA; Decanoyl-CoA; (S)-3-Hydroxydodecanoyl-CoA; Lauroyl-CoA; Primary alcohol; Glutaryl-CoA; (S)-3-Hydroxytetradecanoyl-CoA; Tetradecanoyl-CoA; Aldehyde; Fatty acid; (S)-3-Hydroxyhexadecanoyl-CoA; Palmitoyl-CoA; Hexa…
Primary bile acid biosynthesis	46	0.241	1	0.21751	0.66253	1	1	0.02239	Cholesterol; Cholest-5-ene-3beta,26-diol; 25-Hydroxycholesterol; 4-Cholesten-7alpha,12alpha-diol-3-one; 7alpha-Hydroxycholest-4-en-3-one; 3alpha,7alpha,12alpha-Trihydroxy-5beta-cholestane; (25R)-3alpha,7alpha,12alpha-Trihydroxy-5beta-cholestan-26-oyl-CoA; (25S)-3alpha,7alpha,12alpha-Trihydroxy-5beta-cholestan-26-oyl-CoA; 3alpha,7alpha,12alpha-Trihydroxy-5beta-cholest-24-enoyl-CoA; 3alpha,7alpha,1…
Purine metabolism	71	0.37197	1	0.31736	0.49844	1	1	0.0189	GDP; Xanthine; D-Ribose 5-phosphate; L-Glutamine; 5-Phospho-alpha-D-ribose 1-diphosphate; 5-Phosphoribosylamine; 5'-Phosphoribosylglycinamide; 2-(Formamido)-N1-(5'-phosphoribosyl)acetamidine; 1-(5'-Phosphoribosyl)-5-amino-4-imidazolecarboxamide; 1-(5'-Phosphoribosyl)-5-amino-4-(N-succinocarboxamide)-imidazole; 1-(5-Phospho-D-ribosyl)-5-amino-4-imidazolecarboxylate; 1-(5'-Phosphoribosyl)-5-formami…
Sex and Genotype
Pathways	Total	Expected	Hits	Raw p value	-log10(p) value	Holm adjust p value	FDR	Impact	Metabolites
Phenylalanine, tyrosine and tryptophan biosynthesis	4	0.010478	2	3.08e-05	4.5108	0.0024676	0.0024676	1	Phenylpyruvate; L-Phenylalanine; L-Tyrosine; 3-(4-Hydroxyphenyl)pyruvate
Phenylalanine metabolism	10	0.026195	2	0.00023012	3.638	0.01818	0.0092049	0.35714	Phenylacetaldehyde; L-Phenylalanine; Phenethylamine; Phenylpyruvate; Phenylacetyl-CoA; Phenylacetic acid; 2-Hydroxyphenylacetate; 2-Hydroxy-3-phenylpropenoate; L-Tyrosine; Phenylacetylglycine
Ubiquinone and other terpenoid-quinone biosynthesis	18	0.047151	1	0.046369	1.3338	1	1	0	all-trans-Polyprenyl diphosphate; 4-Hydroxybenzoate; 3-Demethylubiquinol; 3-Polyprenyl-4,5-dihydroxybenzoate; 3-(4-Hydroxyphenyl)pyruvate; L-Tyrosine; 2-Methoxy-6-all-trans-polyprenyl-1,4-benzoquinol; 6-Methoxy-3-methyl-2-all-trans-polyprenyl-1,4-benzoquinol; Menaquinone; 2,3-Epoxymenaquinone; Phylloquinol; Phylloquinone; Menaquinol; Vitamin K1 epoxide; 4-Hydroxy-3-polyprenylbenzoate; Ubiquinol; …
Arginine and proline metabolism	36	0.094303	1	0.091106	1.0405	1	1	0.01744	L-Arginine; N(omega)-Hydroxyarginine; Guanidinoacetate; Creatine; 4-Guanidinobutanoate; 4-Aminobutanoate; Putrescine; 4-Aminobutyraldehyde; S-Adenosylmethioninamine; S-Adenosyl-L-methionine; Spermidine; N-Acetylputrescine; N4-Acetylaminobutanal; Spermine; trans-3-Hydroxy-L-proline; D-Proline; (4R)-4-Hydroxy-2-oxoglutarate; L-erythro-4-Hydroxyglutamate; L-4-Hydroxyglutamate semialdehyde; L-1-Pyrro…
Tryptophan metabolism	41	0.1074	1	0.10325	0.98611	1	1	0.14305	L-Tryptophan; Melatonin; N-Acetylserotonin; Serotonin; 5-Hydroxyindoleacetate; 5-Hydroxykynurenamine; 5-Hydroxykynurenine; 5-Hydroxy-L-tryptophan; L-Formylkynurenine; Acetoacetyl-CoA; (S)-3-Hydroxybutanoyl-CoA; Crotonoyl-CoA; Glutaryl-CoA; 2-Oxoadipate; 2-Aminomuconate semialdehyde; 2-Amino-3-carboxymuconate semialdehyde; 3-Hydroxyanthranilate; L-Kynurenine; Formylanthranilate; 3-Hydroxy-L-kynure…
Tyrosine metabolism	42	0.11002	1	0.10566	0.97608	1	1	0.13972	L-Dopachrome; L-Normetanephrine; 3-Methoxy-4-hydroxyphenylglycolaldehyde; L-Noradrenaline; L-Adrenaline; 3,4-Dihydroxymandelate; 3,4-Dihydroxymandelaldehyde; 3,4-Dihydroxyphenylethyleneglycol; L-Metanephrine; Dopamine; 3,4-Dihydroxyphenylacetaldehyde; 3,4-Dihydroxyphenylacetate; 3-Methoxy-4-hydroxyphenylacetaldehyde; 3-Methoxytyramine; 3,4-Dihydroxy-L-phenylalanine; 3,5-Diiodo-L-tyrosine; 3-Iodo-…
Pathway enrichment analysis was performed in MetaboAnalyst 5.0 using the list of significantly altered metabolites associated with overlapping variables. Enrichment was based on the Kyoto Encyclopedia of Genes and Genomes (KEGG) pathway library for Mus musculus. The table reports pathway names, the number of total metabolites in each pathway, expected and observed hits, raw and adjusted p-values …
